# Northern peatland microbial networks exhibit resilience to warming and acquire electron acceptor from soil organic matter

**DOI:** 10.1101/2024.07.17.603906

**Authors:** Katherine Duchesneau, Borja Aldeguer Riquelme, Caitlin Petro, Ghiwa Makke, Madison Green, Malak Tfaily, Rachel Wilson, Spencer W. Roth, Eric R. Johnston, Laurel A. Kluber, Christopher W. Schadt, Jeffrey P. Chanton, Paul J. Hanson, Susannah Tringe, Emily Eloe-Fadrosh, Tijana Del Rio, Konstantinos T. Konstantinidis, Joel E. Kostka

## Abstract

The microbial networks that regulate belowground carbon turnover and respond to climate change drivers in peatlands are poorly understood. Here, we leverage a whole ecosystem warming experiment to elucidate the key processes of terminal carbon decomposition and community responses to temperature rise. Our dataset of 697 metagenome-assembled genomes (MAGs) extends from surface (10 cm) to 2 m deep into the peat column, with only 3.7% of genomes overlapping with other well-studied peatlands. Unexpectedly, community composition has yet to show a significant response to warming after 3 years, suggesting that metabolically diverse soil microbial networks are resilient to climate change. Surprisingly, the dominant methanogens showed the potential for both acetoclastic and hydrogenotrophic methanogenesis. Nonetheless, the predominant pathways for anaerobic carbon decomposition include sulfate/sulfite reduction, denitrification, and acetogenesis, rather than methanogenesis based on gene abundances. Multi-omics data suggest that organic matter cleavage provides terminal electron acceptors, which together with methanogen metabolic flexibility, may explain peat microbiome resilience to warming.
