## Supplementary Table 2 for "Northern peatland microbial networks exhibit resilience to warming and acquire electron acceptor from soil organic matter"

### Sheet: Suppl. Table 2
original_ID	metadata	value	coef	stderr	pval	name	qval	N	N.not.zero	New_Name	O2_respiration_cbb3	O2_respiration_cox	O2_respiration	Methanogenesis	Methane_oxidation	WLP_Bacteria	WLP_Archaea	Acetogenesis	Acetate_fermentation	Alcoholic_fermentation	Caffeate_respiration	Polyphenol_degradation	Sulfate_reduction	Sulfite_reduction	Sulfur_OM_cleveage	DMSO_respiration	Denitrification	N2O_producing	N2O_scavengers	Dissimilatory_nitrate_reduction	Nitrogen_fixation	Domain	Phylum	Class	Order	Family	Genera	Species	Depth
Aug2018WEW_P4_D2_metabat_bin.197	Temp40to50	Temp40to50	1.08355	0.444003	0.0348241	Temp40to50	0.982439	12	8	SPRUCE 490	0	1	1	0	0	0	0	0	0	1	1	0	1	1	0	0	1	0	0	1	0	Bacteria	Acidobacteriota	Terriglobia	Terriglobales	Koribacteraceae	0	0	40-50 cm
metabat_June2016WEW_19_40_trim_spad_15.LargeContigs	AvgTemp100cm	AvgTemp100cm	-0.329181	0.100822	0.00976081	AvgTemp100cm	0.786324	11	11	SPRUCE 152	0	0	0	0	0	1	0	1	0	0	0	0	1	1	0	0	0	0	0	1	0	Bacteria	Desulfobacterota	Desulfobaccia	Desulfobaccales	0-14-0-80-60-11	0-14-0-80-60-11	0	100-125 cm
SPRUCE.2016.42.maxbin2.033	AvgTemp200cm	AvgTemp200cm	-1.55803	0.40376	0.00316637	AvgTemp200cm	0.845422	12	5	SPRUCE 382	0	1	1	0	0	0	0	0	0	1	0	0	1	1	1	0	0	0	0	0	0	Bacteria	Acidobacteriota	Terriglobia	Terriglobales	SbA1	Bog-209	Bog-209 sp003162935	150-175 cm
SPRUCE.2016.41.Bin.6	AvgTemp200cm	AvgTemp200cm	-2.10942	0.900555	0.0411739	AvgTemp200cm	0.882634	12	8	SPRUCE 84	1	1	1	0	0	0	0	0	0	1	0	0	1	1	1	0	0	0	0	0	0	Bacteria	Acidobacteriota	Terriglobia	Terriglobales	SbA1	Bog-209	0	150-175 cm
Aug2018WEW_P21_D8_metabat_bin.107	AvgTemp100cm	AvgTemp100cm	-0.45467	0.166955	0.0234805	AvgTemp100cm	0.786324	11	11	SPRUCE 329	0	0	0	0	0	0	0	0	0	0	1	0	0	1	1	0	1	1	0	0	0	Bacteria	Methylomirabilota	Methylomirabilia	Methylomirabilales	2-02-FULL-66-22	2-02-FULL-66-22	0	100-125 cm
Aug2018WEW_P7_D2_metabat_bin.24	Temp10to20	Temp10to20	-1.69631	0.48045	0.00544067	Temp10to20	0.774277	12	12	SPRUCE 45	0	1	1	0	0	0	0	0	0	1	0	0	0	0	1	0	0	0	0	0	0	Bacteria	Acidobacteriota	Terriglobia	Terriglobales	SbA1	Bog-209	0	10-20 cm
Aug2018WEW_P7_D2_metabat_bin.49	Temp10to20	Temp10to20	-1.38765	0.417221	0.0076703	Temp10to20	0.774277	12	11	SPRUCE 200	0	1	1	0	0	0	0	0	0	0	0	0	0	0	1	0	0	0	0	0	0	Bacteria	Actinomycetota	Acidimicrobiia	Acidimicrobiales	RAAP-2	RAAP-2	0	10-20 cm
SPRUCE.2016.41.Bin.34	Temp10to20	Temp10to20	-2.28807	0.679844	0.00717465	Temp10to20	0.774277	12	5	SPRUCE 223	0	1	1	0	0	0	0	0	0	1	0	0	0	0	0	0	0	0	0	0	0	Bacteria	Acidobacteriota	Terriglobia	Terriglobales	Acidobacteriaceae	UBA5172	0	10-20 cm
Aug2018WEW_P10_D2_metabat_bin.7	Temp10to20	Temp10to20	1.56383	0.48634	0.0092451	Temp10to20	0.774277	12	8	SPRUCE 670	0	1	1	0	0	0	0	0	0	1	0	0	0	0	0	0	0	0	0	0	0	Bacteria	Planctomycetota	Phycisphaerae	Tepidisphaerales	Tepidisphaeraceae	0	0	10-20 cm
SPRUCE.2016.2.Bin.44	Temp10to20	Temp10to20	-0.853331	0.354469	0.0368498	Temp10to20	0.998254	12	5	SPRUCE 211	0	0	0	0	0	0	0	0	0	0	0	0	0	0	0	0	0	0	0	0	0	Archaea	Micrarchaeota	Micrarchaeia	Micrarchaeales	Micrarchaeaceae	UBA12276	0	10-20 cm
Aug2018WEW_P20_D2_metabat_bin.9	Temp10to20	Temp10to20	1.21788	0.501904	0.0356617	Temp10to20	0.998254	12	10	SPRUCE 666	1	1	1	0	0	0	0	0	0	1	0	0	0	0	1	0	0	0	0	0	0	Bacteria	Acidobacteriota	Terriglobia	Bryobacterales	Bryobacteraceae	Bog-159	0	10-20 cm
metabat_Aug2018WEW_P6_D5_trim_spad_31.LargeContigs	Temp40to50	Temp40to50	-0.512646	0.157301	0.00858841	Temp40to50	0.982439	12	12	SPRUCE 62	1	0	1	0	0	0	0	0	1	0	0	0	0	0	0	0	1	0	0	1	0	Bacteria	Pseudomonadota	Alphaproteobacteria	Rhizobiales	Xanthobacteraceae	BOG-931	0	40-50 cm
Aug2018WEW_P4_D2_metabat_bin.185	Temp40to50	Temp40to50	1.6499	0.706662	0.0417088	Temp40to50	0.982439	12	7	SPRUCE 69	1	1	1	0	0	0	0	0	1	1	0	0	0	0	1	0	0	0	0	0	0	Bacteria	Acidobacteriota	Terriglobia	Bryobacterales	Bryobacteraceae	Bog-375	0	40-50 cm
metabat_Aug2018WEW_P4_D5_norm_idba_69.LargeContigs	Temp40to50	Temp40to50	0.848728	0.236863	0.00498511	Temp40to50	0.982439	12	12	SPRUCE 185	0	0	0	0	0	0	0	0	0	0	0	0	0	0	0	0	0	0	0	0	0	Bacteria	Dormibacterota	Dormibacteria	UBA8260	UBA8260	0	0	40-50 cm
Aug2018WEW_P6_D2_metabat_bin.77	Temp40to50	Temp40to50	1.91914	0.751783	0.0287264	Temp40to50	0.982439	12	8	SPRUCE 298	0	1	1	0	0	0	0	0	0	1	0	0	0	0	0	0	0	0	0	0	0	Bacteria	Actinomycetota	Acidimicrobiia	Acidimicrobiales	UBA8190	Chersky-840	0	40-50 cm
Aug2018WEW_P4_D2_metabat_bin.63	Temp40to50	Temp40to50	0.901876	0.320805	0.0184341	Temp40to50	0.982439	12	12	SPRUCE 318	0	1	1	0	0	0	0	0	0	1	0	0	0	0	0	0	0	0	0	0	0	Archaea	Thermoplasmatota	Thermoplasmata	UBA184	UBA184	UBA184	0	40-50 cm
Aug2018WEW_P6_D5_metabat_bin.76	Temp40to50	Temp40to50	-1.10668	0.344778	0.00933476	Temp40to50	0.982439	12	12	SPRUCE 374	0	1	1	0	0	0	0	0	0	1	0	0	0	0	0	1	1	0	0	1	0	Bacteria	Actinomycetota	Acidimicrobiia	Acidimicrobiales	Bog-793	JAKACA01	0	40-50 cm
metabat_Aug2018WEW_P20_D8_trim_spad_80.LargeContigs	Temp40to50	Temp40to50	-0.934651	0.388639	0.0370025	Temp40to50	0.982439	12	12	SPRUCE 644	0	1	1	0	0	0	0	0	1	1	0	1	0	0	1	0	0	0	0	1	0	Bacteria	Eremiobacterota	Eremiobacteria	Baltobacterales	Baltobacteraceae	Lustribacter	0	40-50 cm
metabat_June2016WEW_6_40_trim_spad_39.LargeContigs	AvgTemp100cm	AvgTemp100cm	0.731335	0.270375	0.0241989	AvgTemp100cm	0.786324	11	11	SPRUCE 14	1	0	1	0	0	1	0	1	0	0	0	0	0	0	1	0	1	1	0	0	0	Bacteria	Planctomycetota	Brocadiia	CAIUPP01	CAIUPP01	0	0	100-125 cm
Aug2018WEW_P7_D8_metabat_bin.237	AvgTemp100cm	AvgTemp100cm	-0.528188	0.226128	0.0443244	AvgTemp100cm	0.786324	11	11	SPRUCE 104	0	1	1	0	0	0	0	0	1	1	0	0	0	0	1	0	0	0	0	0	0	Bacteria	Acidobacteriota	Terriglobia	UBA7540	UBA7540	Bog-366	0	100-125 cm
Aug2018WEW_P6_D10_metabat_bin.65	AvgTemp100cm	AvgTemp100cm	-0.379631	0.15993	0.0416539	AvgTemp100cm	0.786324	11	2	SPRUCE 117	0	0	0	1	0	1	0	1	0	0	0	0	0	0	0	0	0	0	0	0	0	Archaea	Thermoplasmatota	Thermoplasmata	Methanomassiliicoccales	UBA472	0	0	100-125 cm
Aug2018WEW_P6_D2_metabat_bin.43	AvgTemp100cm	AvgTemp100cm	1.20429	0.469639	0.0304724	AvgTemp100cm	0.786324	11	3	SPRUCE 158	0	1	1	0	0	0	0	0	0	0	0	0	0	0	0	0	0	0	0	0	0	Bacteria	Actinomycetota	Acidimicrobiia	Acidimicrobiales	RAAP-2	RAAP-2	0	100-125 cm
metabat_Aug2018WEW_P16_D10_trim_spad_89.LargeContigs	AvgTemp100cm	AvgTemp100cm	0.652247	0.2814	0.0456454	AvgTemp100cm	0.786324	11	11	SPRUCE 218	0	1	1	0	0	0	0	0	1	0	0	0	0	0	1	0	1	1	0	0	0	Bacteria	Acidobacteriota	Terriglobia	UBA7540	UBA7540	0	0	100-125 cm
SPRUCE.2016.38.Bin.48	AvgTemp100cm	AvgTemp100cm	1.67565	0.540987	0.0127762	AvgTemp100cm	0.786324	11	11	SPRUCE 220	0	1	1	0	0	0	0	0	1	1	0	0	0	0	1	0	1	1	0	0	0	Bacteria	Acidobacteriota	Terriglobia	Bryobacterales	Bryobacteraceae	Bog-375	0	100-125 cm
Aug2018WEW_P4_D2_metabat_bin.96	AvgTemp100cm	AvgTemp100cm	2.48122	0.926939	0.025339	AvgTemp100cm	0.786324	11	8	SPRUCE 235	0	1	1	0	0	0	0	0	1	1	1	0	0	0	0	0	0	0	0	0	0	Bacteria	Acidobacteriota	Terriglobia	Terriglobales	Acidobacteriaceae	Terracidiphilus	0	100-125 cm
SPRUCE.2015.32.Bin.35	AvgTemp100cm	AvgTemp100cm	1.44851	0.47966	0.0144826	AvgTemp100cm	0.786324	11	7	SPRUCE 246	0	0	0	0	0	0	0	0	0	1	0	0	0	0	0	0	0	0	0	0	0	Bacteria	Planctomycetota	Phycisphaerae	Tepidisphaerales	Tepidisphaeraceae	PALSA-1353	0	100-125 cm
Aug2018WEW_P6_D2_metabat_bin.69	AvgTemp100cm	AvgTemp100cm	0.274655	0.111436	0.0358815	AvgTemp100cm	0.786324	11	2	SPRUCE 326	0	1	1	0	0	0	0	0	1	1	0	1	0	0	1	0	0	0	0	0	0	Bacteria	Actinomycetota	Actinomycetia	Streptosporangiales	Streptosporangiaceae	Palsa-504	0	100-125 cm
SPRUCE.2016.5.Bin.40	AvgTemp100cm	AvgTemp100cm	1.07654	0.339507	0.0113499	AvgTemp100cm	0.786324	11	11	SPRUCE 364	0	1	1	0	0	0	0	0	1	1	1	0	0	0	1	0	1	1	0	0	0	Bacteria	Acidobacteriota	Terriglobia	UBA7540	UBA7540	Bog-366	0	100-125 cm
Aug2018WEW_P10_D5_metabat_bin.36	AvgTemp100cm	AvgTemp100cm	2.11806	0.630589	0.00840435	AvgTemp100cm	0.786324	11	5	SPRUCE 402	1	1	1	0	0	0	0	0	1	1	0	0	0	0	0	0	1	1	0	0	0	Bacteria	Verrucomicrobiota	Verrucomicrobiae	Pedosphaerales	UBA11358	PLZL01	0	100-125 cm
SPRUCE.2016.1.maxbin2.051	AvgTemp100cm	AvgTemp100cm	0.755695	0.287746	0.027527	AvgTemp100cm	0.786324	11	4	SPRUCE 584	0	1	1	0	0	0	0	0	1	1	0	0	0	0	0	0	1	1	0	0	1	Bacteria	Acidobacteriota	Terriglobia	Terriglobales	Acidobacteriaceae	Terracidiphilus	0	100-125 cm
Aug2018WEW_P16_D10_metabat_bin.130	AvgTemp100cm	AvgTemp100cm	0.466171	0.195425	0.0408626	AvgTemp100cm	0.786324	11	11	SPRUCE 594	0	1	1	0	0	0	0	0	1	1	0	0	0	0	0	0	1	0	0	1	0	Bacteria	Spirochaetota	Spirochaetia	SZUA-6	Fen-1364	0	0	100-125 cm
Aug2018WEW_P16_D10_maxbin_133	AvgTemp100cm	AvgTemp100cm	2.17623	0.943081	0.0464205	AvgTemp100cm	0.786324	11	4	SPRUCE 603	0	1	1	0	0	0	0	0	0	0	0	0	0	0	1	0	1	1	0	0	0	Bacteria	Planctomycetota	Phycisphaerae	Tepidisphaerales	Tepidisphaeraceae	0	0	100-125 cm
SPRUCE.2016.21.Bin.3	AvgTemp100cm	AvgTemp100cm	0.373927	0.157789	0.0419228	AvgTemp100cm	0.786324	11	3	SPRUCE 639	0	1	1	0	0	0	0	0	0	1	0	0	0	0	1	0	0	0	0	0	0	Bacteria	Acidobacteriota	Terriglobia	Acidoferrales	UBA7541	Acidoferrum	0	100-125 cm
Aug2018WEW_P16_D8_metabat_bin.225	AvgTemp100cm	AvgTemp100cm	0.789292	0.306273	0.0298388	AvgTemp100cm	0.786324	11	4	SPRUCE 651	0	1	1	0	0	0	0	0	0	0	0	0	0	0	0	0	0	0	0	0	0	Bacteria	Planctomycetota	Phycisphaerae	Tepidisphaerales	Tepidisphaeraceae	PALSA-1353	0	100-125 cm
maxbin_June2016WEW_11_150_trim_spad_006.LargeContigs	AvgTemp200cm	AvgTemp200cm	-0.663913	0.170884	0.00303329	AvgTemp200cm	0.845422	12	12	SPRUCE 334	0	0	0	0	0	0	1	1	0	0	0	0	0	0	0	0	0	0	0	0	1	Archaea	Thermoproteota	Bathyarchaeia	B26-1	UBA233	PALSA-986	0	150-175 cm
metabat_June2016WEW_4_10_norm_spad_6.LargeContigs	AvgTemp200cm	AvgTemp200cm	-1.66213	0.688956	0.0365249	AvgTemp200cm	0.882634	12	9	SPRUCE 95	0	1	1	0	0	0	0	0	1	1	0	0	0	0	1	0	0	0	0	0	1	Bacteria	Acidobacteriota	Terriglobia	Bryobacterales	Bryobacteraceae	Bog-375	0	150-175 cm
metabat_Aug2018WEW_P8_D8_trim_idba_23.LargeContigs	AvgTemp200cm	AvgTemp200cm	2.50861	1.11229	0.0477442	AvgTemp200cm	0.882634	12	8	SPRUCE 101	0	1	1	0	0	0	0	0	1	1	0	0	0	0	0	0	0	0	0	0	0	Bacteria	Acidobacteriota	Thermoanaerobaculia	Thermoanaerobaculales	Thermoanaerobaculaceae	RBG-13-68-16	0	150-175 cm
Aug2018WEW_P6_D10_metabat_bin.65	AvgTemp200cm	AvgTemp200cm	-2.20587	0.800137	0.0202383	AvgTemp200cm	0.882634	12	4	SPRUCE 117	0	0	0	1	0	1	0	1	0	0	0	0	0	0	0	0	0	0	0	0	0	Archaea	Thermoplasmatota	Thermoplasmata	Methanomassiliicoccales	UBA472	0	0	150-175 cm
SPRUCE.2016.34.Bin.45	AvgTemp200cm	AvgTemp200cm	2.45686	0.810517	0.0126505	AvgTemp200cm	0.882634	12	9	SPRUCE 146	0	1	1	0	0	0	0	0	0	1	0	0	0	0	0	1	0	0	0	0	0	Bacteria	Actinomycetota	Acidimicrobiia	Acidimicrobiales	Bog-793	Fen-455	0	150-175 cm
Aug2018WEW_P6_D5_metabat_bin.97	AvgTemp200cm	AvgTemp200cm	-1.65317	0.600517	0.020376	AvgTemp200cm	0.882634	12	8	SPRUCE 198	1	1	1	0	0	0	0	0	0	0	0	0	0	0	0	0	0	0	0	0	0	Bacteria	Planctomycetota	Phycisphaerae	Tepidisphaerales	Tepidisphaeraceae	PALSA-1353	0	150-175 cm
maxbin_Aug2018WEW_P20_D10_trim_spad_056.LargeContigs	AvgTemp200cm	AvgTemp200cm	-0.433855	0.189546	0.045097	AvgTemp200cm	0.882634	12	11	SPRUCE 241	0	1	1	0	0	0	0	0	1	0	0	0	0	0	0	0	1	1	0	0	0	Bacteria	Planctomycetota	Planctomycetia	Pirellulales	Thermoguttaceae	0	0	150-175 cm
metabat_Aug2018WEW_P16_D8_trim_spad_8.LargeContigs	AvgTemp200cm	AvgTemp200cm	1.31356	0.584195	0.0483033	AvgTemp200cm	0.882634	12	12	SPRUCE 289	0	1	1	0	0	0	0	0	1	0	0	0	0	0	0	0	0	0	0	0	0	Bacteria	Acidobacteriota	Terriglobia	Terriglobales	Acidobacteriaceae	Terracidiphilus	0	150-175 cm
metabat_June2016WEW_20_150_trim_idba_78.LargeContigs	AvgTemp200cm	AvgTemp200cm	-1.45829	0.614548	0.0390799	AvgTemp200cm	0.882634	12	7	SPRUCE 322	0	0	0	0	0	0	0	0	0	0	0	0	0	0	0	0	0	0	0	0	0	Bacteria	Chloroflexota	Limnocylindria	Limnocylindrales	CSP1-4	Fen-1039	0	150-175 cm
metabat_Aug2018WEW_P16_D5_trim_idba_84.LargeContigs	AvgTemp200cm	AvgTemp200cm	-1.70371	0.762526	0.0494809	AvgTemp200cm	0.882634	12	10	SPRUCE 338	1	1	1	0	0	0	0	0	0	1	0	0	0	0	0	0	0	0	0	0	0	Bacteria	Planctomycetota	Phycisphaerae	Tepidisphaerales	Tepidisphaeraceae	PALSA-1353	0	150-175 cm
SPRUCE.2016.40.Bin.40	AvgTemp200cm	AvgTemp200cm	-0.94823	0.407882	0.042427	AvgTemp200cm	0.882634	12	3	SPRUCE 408	0	0	0	0	0	0	0	0	1	0	0	0	0	0	0	0	1	1	0	0	0	Bacteria	Bacteroidota	UBA10030	UBA10030	UBA10030	Fen-1298	0	150-175 cm
Aug2018WEW_P7_D8_metabat_bin.255	AvgTemp200cm	AvgTemp200cm	1.25918	0.511225	0.0335006	AvgTemp200cm	0.882634	12	8	SPRUCE 432	0	1	1	0	0	0	0	0	1	0	0	0	0	0	0	0	0	0	0	0	0	Bacteria	Acidobacteriota	Terriglobia	Terriglobales	Acidobacteriaceae	Terracidiphilus	0	150-175 cm
Aug2018WEW_P6_D2_metabat_bin.75	AvgTemp200cm	AvgTemp200cm	-0.61415	0.20105	0.0121535	AvgTemp200cm	0.882634	12	5	SPRUCE 470	0	1	1	0	0	0	0	0	1	1	0	0	0	0	0	0	0	0	0	0	0	Bacteria	Acidobacteriota	Terriglobia	Terriglobales	Acidobacteriaceae	Terracidiphilus	0	150-175 cm
SPRUCE.2016.7.Bin.18	AvgTemp200cm	AvgTemp200cm	-1.41862	0.427235	0.00774148	AvgTemp200cm	0.882634	12	12	SPRUCE 634	0	1	1	0	0	0	0	0	1	1	0	0	0	0	0	0	0	0	0	0	0	Bacteria	Acidobacteriota	Terriglobia	Terriglobales	Acidobacteriaceae	Terracidiphilus	0	150-175 cm
