## Supplementary Table 3 for "Northern peatland microbial networks exhibit resilience to warming and acquire electron acceptor from soil organic matter"

### Sheet: Hoja1
Genome	Hydrogenotrophic (M00567)	Acetoclastic (M00357)	Methylotrophic methanol (M00356)	Methylotrophic methylamines (M00563)	Methylotrophic methanogenesis from DMS (mtsA-mtsB)	Domain	Phylum	Class	Order	Family	Genera	Species
SPRUCE 506	X	X				Archaea	Halobacteriota	Methanomicrobia	Methanomicrobiales	Methanoregulaceae	Methanoregula	0
SPRUCE 144	X	X	X		X	Archaea	Halobacteriota	Methanosarcinia	Methanotrichales	Methanotrichaceae	Fen-7	Fen-7 sp003162615
SPRUCE 662	X	X				Archaea	Halobacteriota	Methanomicrobia	Methanomicrobiales	Methanoregulaceae	Methanoregula	0
SPRUCE 366	X	X				Archaea	Halobacteriota	Methanomicrobia	Methanomicrobiales	Methanoregulaceae	Methanoregula	0
SPRUCE 507	X	X				Archaea	Halobacteriota	Methanomicrobia	Methanomicrobiales	Methanoregulaceae	Methanoregula	Methanoregula sp015660885
SPRUCE 243	X	X				Archaea	Halobacteriota	Methanomicrobia	Methanomicrobiales	Methanoregulaceae	Methanoregula	Methanoregula sp003170075
SPRUCE 510	X	X				Archaea	Halobacteriota	Bog-38	Bog-38	Bog-38	Bog-38	Bog-38 sp003139855
SPRUCE 692	X	X				Archaea	Halobacteriota	Methanomicrobia	Methanomicrobiales	Methanoregulaceae	Methanoregula	0
SPRUCE 443	X	X				Archaea	Halobacteriota	Bog-38	Bog-38	Bog-38	Bog-38	0
SPRUCE 336	X	X				Archaea	Halobacteriota	Bog-38	Bog-38	Bog-38	Bog-38	Bog-38 sp015661395
SPRUCE 494	X	X				Archaea	Halobacteriota	Methanomicrobia	Methanomicrobiales	JACTUA01	JACTUA01	JACTUA01 sp015660865
SPRUCE 210	X	X				Archaea	Halobacteriota	Bog-38	Bog-38	Bog-38	Bog-38	0
SPRUCE 556	X	X	X			Archaea	Methanobacteriota	Methanobacteria	Methanobacteriales	Methanobacteriaceae	Methanobacterium_A	Methanobacterium_A sp015661405
SPRUCE 150	X	X				Archaea	Halobacteriota	Methanomicrobia	Methanomicrobiales	Methanoregulaceae	MVRE01	MVRE01 sp015660965
SPRUCE 304	X	X				Archaea	Halobacteriota	Bog-38	Bog-38	Bog-38	Bog-38	0
SPRUCE 409	X	X				Archaea	Halobacteriota	Bog-38	Bog-38	Bog-38	Bog-38	Bog-38 sp015660915
SPRUCE 676	X	X				Archaea	Halobacteriota	Methanomicrobia	Methanomicrobiales	Methanoregulaceae	Methanoregula	0
SPRUCE 117		X	X	X		Archaea	Thermoplasmatota	Thermoplasmata	Methanomassiliicoccales	UBA472	0	0
SPRUCE 353		X	X			Archaea	Thermoplasmatota	Thermoplasmata	Methanomassiliicoccales	JACIVX01	0	0
SPRUCE 183		X	X	X	X	Archaea	Thermoplasmatota	Thermoplasmata	Methanomassiliicoccales	UBA472	0	0
SPRUCE 582			X			Archaea	Thermoproteota	Methanomethylicia	Methanomethylicales	Methanomethylicaceae	JACTUC01	JACTUC01 sp015660995
