## Supplementary Table 4 for "Northern peatland microbial networks exhibit resilience to warming and acquire electron acceptor from soil organic matter"

### Sheet: SPRUCE_metagenome_metadata
Sample name	JGI Gold Bioproject	NCBI Bioproject	NCBI Biosample	Plot	Year	Depth (cm)	Temperature treatment
June2015DPH_20_150	Gp0138764	PRJNA364988	SAMN06266160	P20	2015	150-175	2.25
June2015DPH_20_100	Gp0138763	PRJNA364987	SAMN06266159	P20	2015	100-125	2.25
June2015DPH_20_40	Gp0138762	PRJNA364986	SAMN06265141	P20	2015	40-50	2.25
June2015DPH_20_10	Gp0138761	PRJNA364985	SAMN06266180	P20	2015	10-20	2.25
June2015DPH_19_40	Gp0138760	PRJNA364984	SAMN06266179	P19	2015	40-50	0
June2015DPH_19_10	Gp0138759	PRJNA364983	SAMN06265142	P19	2015	10-20	0
June2015DPH_17_150	Gp0138758	PRJNA364982	SAMN06264843	P17	2015	150-175	9
June2015DPH_17_100	Gp0138757	PRJNA364981	SAMN06266178	P17	2015	100-125	9
June2015DPH_17_40	Gp0138756	PRJNA364980	SAMN06265143	P17	2015	40-50	9
June2015DPH_17_10	Gp0138755	PRJNA364979	SAMN06266177	P17	2015	10-20	9
June2015DPH_16_150	Gp0138754	PRJNA364978	SAMN06265144	P16	2015	150-175	6.75
June2015DPH_16_100	Gp0138753	PRJNA364977	SAMN06266176	P16	2015	100-125	6.75
June2015DPH_16_40	Gp0138752	PRJNA364976	SAMN06266175	P16	2015	40-50	6.75
June2015DPH_16_10	Gp0138751	PRJNA364975	SAMN06266185	P16	2015	10-20	6.75
June2015DPH_13_150	Gp0138750	PRJNA364974	SAMN06266158	P13	2015	150-175	4.5
June2015DPH_13_100	Gp0138749	PRJNA364973	SAMN06265149	P13	2015	100-125	4.5
June2015DPH_13_40	Gp0138748	PRJNA364972	SAMN06266110	P13	2015	40-50	4.5
June2015DPH_13_10	Gp0138747	PRJNA364971	SAMN06266174	P13	2015	10-20	4.5
June2015DPH_11_150	Gp0138746	PRJNA364970	SAMN06264877	P11	2015	150-175	2.25
June2015DPH_11_100	Gp0138745	PRJNA364969	SAMN06266172	P11	2015	100-125	2.25
June2015DPH_11_40	Gp0138744	PRJNA364968	SAMN06264878	P11	2015	40-50	2.25
June2015DPH_11_10	Gp0138743	PRJNA364967	SAMN06266171	P11	2015	10-20	2.25
June2015DPH_10_150	Gp0138742	PRJNA364966	SAMN06266157	P10	2015	150-175	9
June2015DPH_10_100	Gp0138741	PRJNA364965	SAMN06264879	P10	2015	100-125	9
June2015DPH_10_40	Gp0138740	PRJNA364964	SAMN06264880	P10	2015	40-50	9
June2015DPH_10_10	Gp0138739	PRJNA364963	SAMN06266156	P10	2015	10-20	9
June2015DPH_8_150	Gp0138738	PRJNA364962	SAMN06264667	P8	2015	150-175	6.75
June2015DPH_8_100	Gp0138737	PRJNA364961	SAMN06266170	P8	2015	100-125	6.75
June2015DPH_8_40	Gp0138736	PRJNA364960	SAMN06264896	P8	2015	40-50	6.75
June2015DPH_8_10	Gp0138735	PRJNA364959	SAMN06266169	P8	2015	10-20	6.75
June2015DPH_6_150	Gp0138734	PRJNA364958	SAMN06266168	P6	2015	150-175	0
June2015DPH_6_100	Gp0138733	PRJNA364957	SAMN06264897	P6	2015	100-125	0
June2015DPH_6_40	Gp0138732	PRJNA364956	SAMN06266167	P6	2015	40-50	0
June2015DPH_6_10	Gp0138731	PRJNA364955	SAMN06264668	P6	2015	10-20	0
June2015DPH_4_150	Gp0138730	PRJNA364954	SAMN06266155	P4	2015	150-175	4.5
June2015DPH_4_100	Gp0138729	PRJNA364953	SAMN06266166	P4	2015	100-125	4.5
June2015DPH_4_40	Gp0138728	PRJNA364952	SAMN06264844	P4	2015	40-50	4.5
June2015DPH_4_10	Gp0138727	PRJNA364951	SAMN06266165	P4	2015	10-20	4.5
June2016WEW_10_10	Gp0213343	PRJNA443592	SAMN08777608	P10	2016	10-20	9
June2016WEW_10_100	Gp0213345	PRJNA443594	SAMN08777607	P10	2016	100-125	9
June2016WEW_10_150	Gp0213346	PRJNA443595	SAMN08778332	P10	2016	150-175	9
June2016WEW_10_40	Gp0213344	PRJNA443593	SAMN08779043	P10	2016	40-50	9
June2016WEW_11_10	Gp0213347	PRJNA443596	SAMN08776827	P11	2016	10-20	2.25
June2016WEW_11_100	Gp0213349	PRJNA443598	SAMN08779016	P11	2016	100-125	2.25
June2016WEW_11_150	Gp0213350	PRJNA443599	SAMN08777606	P11	2016	150-175	2.25
June2016WEW_11_40	Gp0213348	PRJNA443597	SAMN08778333	P11	2016	40-50	2.25
June2016WEW_13_10	Gp0213351	PRJNA443600	SAMN08779017	P13	2016	10-20	4.5
June2016WEW_13_100	Gp0213353	PRJNA443602	SAMN08777593	P13	2016	100-125	4.5
June2016WEW_13_150	Gp0213354	PRJNA443603	SAMN08777132	P13	2016	150-175	4.5
June2016WEW_13_40	Gp0213352	PRJNA443601	SAMN08778334	P13	2016	40-50	4.5
June2016WEW_16_10	Gp0213355	PRJNA443604	SAMN08779182	P16	2016	10-20	6.75
June2016WEW_16_100	Gp0213357	PRJNA443606	SAMN08777592	P16	2016	100-125	6.75
June2016WEW_16_150	Gp0213358	PRJNA443607	SAMN08778335	P16	2016	150-175	6.75
June2016WEW_16_40	Gp0213356	PRJNA443605	SAMN08779025	P16	2016	40-50	6.75
June2016WEW_17_10	Gp0213359	PRJNA443608	SAMN08777131	P17	2016	10-20	9
June2016WEW_17_100	Gp0213361	PRJNA443610	SAMN08778350	P17	2016	100-125	9
June2016WEW_17_150	Gp0213362	PRJNA443611	SAMN08779026	P17	2016	150-175	9
June2016WEW_17_40	Gp0213360	PRJNA443609	SAMN08779183	P17	2016	40-50	9
June2016WEW_19_10	Gp0213363	PRJNA443612	SAMN08777130	P19	2016	10-20	0
June2016WEW_19_100	Gp0213365	PRJNA443614	SAMN08779027	P19	2016	100-125	0
June2016WEW_19_150	Gp0213366	PRJNA443615	SAMN08778351	P19	2016	150-175	0
June2016WEW_19_40	Gp0213364	PRJNA443613	SAMN08776814	P19	2016	40-50	0
June2016WEW_20_10	Gp0213367	PRJNA443616	SAMN08777129	P20	2016	10-20	2.25
June2016WEW_20_100	Gp0213369	PRJNA444884	SAMN08778352	P20	2016	100-125	2.25
June2016WEW_20_150	Gp0213370	PRJNA444885	SAMN08778353	P20	2016	150-175	2.25
June2016WEW_20_40	Gp0213368	PRJNA443617	SAMN08776813	P20	2016	40-50	2.25
June2016WEW_21_10	Gp0213374	PRJNA444889	SAMN08776812	P21	2016	10-20	0
June2016WEW_21_40	Gp0213375	PRJNA444890	SAMN08779029	P21	2016	40-50	0
June2016WEW_4_10	Gp0213331	PRJNA443580	SAMN08777000	P4	2016	10-20	4.5
June2016WEW_4_100	Gp0213333	PRJNA443582	SAMN08776999	P4	2016	100-125	4.5
June2016WEW_4_150	Gp0213334	PRJNA443583	SAMN08779012	P4	2016	150-175	4.5
June2016WEW_4_40	Gp0213332	PRJNA443581	SAMN08779011	P4	2016	40-50	4.5
June2016WEW_6_10	Gp0213335	PRJNA443584	SAMN08776998	P6	2016	10-20	0
June2016WEW_6_100	Gp0213337	PRJNA443586	SAMN08776828	P6	2016	100-125	0
June2016WEW_6_150	Gp0213338	PRJNA443587	SAMN08779014	P6	2016	150-175	0
June2016WEW_6_40	Gp0213336	PRJNA443585	SAMN08779013	P6	2016	40-50	0
June2016WEW_7_10	Gp0213371	PRJNA444886	SAMN08777128	P7	2016	10-20	0
June2016WEW_7_100	Gp0213373	PRJNA444888	SAMN08779028	P7	2016	100-125	0
June2016WEW_7_40	Gp0213372	PRJNA444887	SAMN08778354	P7	2016	40-50	0
June2016WEW_8_10	Gp0213339	PRJNA443588	SAMN08776997	P8	2016	10-20	6.75
June2016WEW_8_100	Gp0213341	PRJNA443590	SAMN08779181	P8	2016	100-125	6.75
June2016WEW_8_150	Gp0213342	PRJNA443591	SAMN08779015	P8	2016	150-175	6.75
June2016WEW_8_40	Gp0213340	PRJNA443589	SAMN08777133	P8	2016	40-50	6.75
Aug2018WEW_P20_D10	Gp0468489	PRJNA651504	SAMN15721931	P20	2018	150-175	2.25
Aug2018WEW_P20_D8	Gp0468488	PRJNA711492	SAMN18252344	P20	2018	100-125	2.25
Aug2018WEW_P20_D5	Gp0468487	PRJNA697600	SAMN17675286	P20	2018	40-50	2.25
Aug2018WEW_P20_D2	Gp0468486	PRJNA697599	SAMN17675502	P20	2018	10-20	2.25
Aug2018WEW_P21_D10	Gp0468485	PRJNA651503	SAMN15721930	P21	2018	150-175	0
Aug2018WEW_P21_D8	Gp0468484	PRJNA711491	SAMN18251571	P21	2018	100-125	0
Aug2018WEW_P21_D5	Gp0468483	PRJNA697598	SAMN17675309	P21	2018	40-50	0
Aug2018WEW_P21_D2	Gp0468482	PRJNA697597	SAMN17675503	P21	2018	10-20	0
Aug2018WEW_P10_D10	Gp0468481	PRJNA697596	SAMN17676000	P10	2018	150-175	9
Aug2018WEW_P10_D8	Gp0468480	PRJNA651502	SAMN15722043	P10	2018	100-125	9
Aug2018WEW_P10_D5	Gp0468479	PRJNA711490	SAMN18250789	P10	2018	40-50	9
Aug2018WEW_P10_D2	Gp0468478	PRJNA697595	SAMN17674492	P10	2018	10-20	9
Aug2018WEW_P8_D10	Gp0468477	PRJNA651501	SAMN15722032	P8	2018	150-175	6.75
Aug2018WEW_P8_D8	Gp0468476	PRJNA651500	SAMN15721161	P8	2018	100-125	6.75
Aug2018WEW_P8_D5	Gp0468475	PRJNA677020	SAMN16773963	P8	2018	40-50	6.75
Aug2018WEW_P8_D2	Gp0468474	PRJNA697594	SAMN17675944	P8	2018	10-20	6.75
Aug2018WEW_P6_D10	Gp0468473	PRJNA651499	SAMN15721932	P6	2018	150-175	0
Aug2018WEW_P6_D8	Gp0468472	PRJNA711489	SAMN18251575	P6	2018	100-125	0
Aug2018WEW_P6_D5	Gp0468471	PRJNA677019	SAMN16773261	P6	2018	40-50	0
Aug2018WEW_P6_D2	Gp0468470	PRJNA651498	SAMN15721135	P6	2018	10-20	0
Aug2018WEW_P4_D10	Gp0468469	PRJNA651497	SAMN15721478	P4	2018	150-175	4.5
Aug2018WEW_P4_D8	Gp0468468	PRJNA651496	SAMN15722016	P4	2018	100-125	4.5
Aug2018WEW_P4_D5	Gp0468467	PRJNA677018	SAMN16773123	P4	2018	40-50	4.5
Aug2018WEW_P4_D2	Gp0468466	PRJNA651495	SAMN15721573	P4	2018	10-20	4.5
Aug2018WEW_P19_D10	Gp0468465	PRJNA651494	SAMN15721480	P19	2018	150-175	0
Aug2018WEW_P19_D8	Gp0468464	PRJNA677017	SAMN16773673	P19	2018	100-125	0
Aug2018WEW_P19_D5	Gp0468463	PRJNA651493	SAMN15721181	P19	2018	40-50	0
Aug2018WEW_P19_D2	Gp0468462	PRJNA697710	SAMN17674490	P19	2018	10-20	0
Aug2018WEW_P17_D10	Gp0468461	PRJNA651492	SAMN15721584	P17	2018	150-175	9
Aug2018WEW_P17_D8	Gp0468460	PRJNA651491	SAMN15721556	P17	2018	100-125	9
Aug2018WEW_P17_D5	Gp0468459	PRJNA651490	SAMN15722042	P17	2018	40-50	9
Aug2018WEW_P17_D2	Gp0468458	PRJNA697709	SAMN17675287	P17	2018	10-20	9
Aug2018WEW_P11_D10	Gp0468457	PRJNA651489	SAMN15722017	P11	2018	150-175	2.25
Aug2018WEW_P11_D8	Gp0468456	PRJNA677016	SAMN16772961	P11	2018	100-125	2.25
Aug2018WEW_P11_D5	Gp0468455	PRJNA677015	SAMN16772962	P11	2018	40-50	2.25
Aug2018WEW_P11_D2	Gp0468454	PRJNA677014	SAMN16773405	P11	2018	10-20	2.25
Aug2018WEW_P13_D10	Gp0468453	PRJNA651488	SAMN15721585	P13	2018	150-175	4.5
Aug2018WEW_P13_D8	Gp0468452	PRJNA677013	SAMN16773666	P13	2018	100-125	4.5
Aug2018WEW_P13_D5	Gp0468451	PRJNA677012	SAMN16772993	P13	2018	40-50	4.5
Aug2018WEW_P13_D2	Gp0468450	PRJNA651487	SAMN15721582	P13	2018	10-20	4.5
Aug2018WEW_P7_D10	Gp0468449	PRJNA651486	SAMN15721491	P7	2018	150-175	0
Aug2018WEW_P7_D8	Gp0468448	PRJNA677011	SAMN16772997	P7	2018	100-125	0
Aug2018WEW_P7_D5	Gp0468447	PRJNA677010	SAMN16773058	P7	2018	40-50	0
Aug2018WEW_P7_D2	Gp0468446	PRJNA677009	SAMN16773047	P7	2018	10-20	0
Aug2018WEW_P16_D10	Gp0468445	PRJNA651485	SAMN15721287	P16	2018	150-175	6.75
Aug2018WEW_P16_D8	Gp0468444	PRJNA651484	SAMN15721752	P16	2018	100-125	6.75
Aug2018WEW_P16_D5	Gp0468443	PRJNA677008	SAMN16773254	P16	2018	40-50	6.75
Aug2018WEW_P16_D2	Gp0468442	PRJNA677007	SAMN16773199	P16	2018	10-20	6.75
