## Supplementary Table 5 for "Northern peatland microbial networks exhibit resilience to warming and acquire electron acceptor from soil organic matter"

### Sheet: Sheet1
Element	Pathway	KEGG module	Criteria used to define presence
Oxygen	O2_respiration_cbb3	M00156	Step 1 is at least 50% complete
	O2_respiration_cox	M00155	Step 1 is at least 50% complete
	O2_respiration	-	One of O2_respiration_cbb3 or O2_respiration_cox are present
Carbon	Methanogenesis	M00567 (Hydrogenotrophic)	Module is more than 67% complete and step 7 (mcr, key step) is also present
		M00357 (Acetoclastic)	Module is more than 80% complete and step 4 (mcr, key step) is also present
		M00356 (Methylotrophic from methanol)	Module is more than 67% complete and step 2 (mcr, key step) is also present
		M00563 (Methylotrophic from methylamines)	Module is more than 67% complete and step 3 (mcr, key step) is also present
	Methane_oxidation	M00174	Step 1 is 100% complete
	WLP_Bacteria	M00377	No more than 2 steps are missing, Step 1 (carbon monooxide dehydrogenase) is present (100%) and Step 7 (acetyl-coa synthase) is more than 66.7% complete
	WLP_Archaea	Custom module: (K00200+K00201+K00202+K00203-K11261+(K00205,K11260,K00204)) K00672 K01499 (K00319,K13942) K00320 K00192+K00195 K00193+K00197+K00194	No more than 2 steps are missing and Step 6 (carbon monooxide dehydrogenase) and Step 7 (acetyl-coa synthase) are more than 66.7% complete
	Acetogenesis	-	One of WLP_Bacteria or WLP_Archaea are present
	Acetate_fermentation	Custom module: K13788,K00625,K15024 K00925	Module is complete if both steps are present (100%)
	Alcoholic_fermentation	Custom module Short pathway (pyruvate -> acetaldehyde -> ethanol): K01568,K04072 K13951,K13980,K13952,K13953,K13954,K00001,K00121,K04072,K00002,K18857,K12957,K13979,(K14028+K14029),K00114,K04022 Long pathway (pyruvate -> acetyl-coa -> acetate -> acetaldehyde -> ethanol): ((K00163,K00161+K00162)+K00627+K00382-K13997),K00169+K00170+K00171+(K00172,K00189),K03737 K01905+K22224 K00128,K14085,K00149,K0…	Short pathway: both steps should be present (100%) Long pathway: at least 3 out of 4 steps are present (100%) including step 4 (alcohol dehydrogenase)
	Caffeate_respiration	Step 1: carA ; Step 2: carB; Step 3: carCDE; Step 4: RnfBCD	At least 3 out of 4 step are 100% complete
	Polyphenol_degradation	-	Talented polyphenol degrading MAGs
Sulfur	Sulfate_reduction	M00596	Module is more than 66.7% complete and step 3 (dsrAB, key step) is at least 50% complete
	Sulfite_reduction	M00596	Step 3 (dsrAB, key step) is at least 50% complete
	Sulfur_OM_cleveage	-	At least one of betC, suyAB, cuyA, tauD, ssuD or sseA genes are present
	DMSO_respiration	Custom module: K07306+(K07307+K07308, K00184+K00185)	Step 1 is more than 66.7% complete
Nitrogen	Denitrification	M00529	At least one of the four step is more than 50% complete
	N2O_producing	M00529	Step 3 (norB) is at least 50% complete
	N2O_scavengers	M00529	Step 4 (nosZ) is detected (100%)
	Dissimilatory nitrate reduction	M00530	Step 1 or Step 2 is at least 50% complete
	Nitrogen fixation	M00175	Step 1 (nitrogenase) is more than 66.7% complete
