## Supplementary Table 7 for "Northern peatland microbial networks exhibit resilience to warming and acquire electron acceptor from soil organic matter"

### Sheet: Hoja1
SRA_ID	Type
SRR13165308	Antartic_soils
SRR26386582	Antartic_soils
SRR26386583	Antartic_soils
SRR26386585	Antartic_soils
SRR26386586	Antartic_soils
SRR26386588	Antartic_soils
SRR26386589	Antartic_soils
SRR26386590	Antartic_soils
SRR26386592	Antartic_soils
SRR26386593	Antartic_soils
SRR26386595	Antartic_soils
SRR26386596	Antartic_soils
SRR26386598	Antartic_soils
SRR26386600	Antartic_soils
SRR26386602	Antartic_soils
SRR26386603	Antartic_soils
SRR26386605	Antartic_soils
SRR26386606	Antartic_soils
SRR26386608	Antartic_soils
SRR26386609	Antartic_soils
SRR26386610	Antartic_soils
SRR26386612	Antartic_soils
SRR26386614	Antartic_soils
SRR26386615	Antartic_soils
SRR26386617	Antartic_soils
SRR26386618	Antartic_soils
SRR3471615	Antartic_soils
SRR12030763	Tropical_Forest
SRR12030764	Tropical_Forest
SRR12030765	Tropical_Forest
SRR12030766	Tropical_Forest
SRR8847350	Tropical_Forest
SRR5215467	Tropical_Forest
SRR11833494	Tropical_Forest
SRR11833939	Tropical_Forest
SRR12696334	Tropical_Forest
SRR12696335	Tropical_Forest
SRR7471731	Tropical_Forest
SRR7471732	Tropical_Forest
SRR18458598	Tropical_Forest
SRR18458599	Tropical_Forest
SRR18439611	Tropical_Forest
SRR18439612	Tropical_Forest
ERR2233327	Upland_Forest
ERR2233328	Upland_Forest
ERR2233329	Upland_Forest
ERR2233330	Upland_Forest
ERR2233331	Upland_Forest
ERR2233332	Upland_Forest
ERR2233333	Upland_Forest
ERR2233334	Upland_Forest
ERR2233335	Upland_Forest
ERR2233336	Upland_Forest
ERR2233337	Upland_Forest
ERR2233338	Upland_Forest
ERR2233339	Upland_Forest
ERR2233340	Upland_Forest
ERR2233341	Upland_Forest
ERR2233342	Upland_Forest
ERR2233343	Upland_Forest
ERR2233344	Upland_Forest
ERR2233345	Upland_Forest
ERR2233346	Upland_Forest
ERR2233347	Upland_Forest
ERR2233348	Upland_Forest
ERR2233349	Upland_Forest
ERR2233350	Upland_Forest
SRR5580658	Upland_Forest
SRR5580692	Upland_Forest
SRR5580693	Upland_Forest
SRR5580700	Upland_Forest
SRR5580704	Upland_Forest
SRR5580698	Upland_Forest
Aug2018WEW_P10_D10.1	SPRUCE
Aug2018WEW_P10_D2.1	SPRUCE
Aug2018WEW_P10_D5.1	SPRUCE
Aug2018WEW_P10_D8.1	SPRUCE
Aug2018WEW_P11_D10.1	SPRUCE
Aug2018WEW_P11_D2.1	SPRUCE
Aug2018WEW_P11_D5.1	SPRUCE
Aug2018WEW_P11_D8.1	SPRUCE
Aug2018WEW_P13_D10.1	SPRUCE
Aug2018WEW_P13_D2.1	SPRUCE
Aug2018WEW_P13_D5.1	SPRUCE
Aug2018WEW_P13_D8.1	SPRUCE
Aug2018WEW_P16_D10.1	SPRUCE
Aug2018WEW_P16_D2.1	SPRUCE
Aug2018WEW_P16_D5.1	SPRUCE
Aug2018WEW_P16_D8.1	SPRUCE
Aug2018WEW_P17_D10.1	SPRUCE
Aug2018WEW_P17_D2.1	SPRUCE
Aug2018WEW_P17_D5.1	SPRUCE
Aug2018WEW_P17_D8.1	SPRUCE
Aug2018WEW_P19_D10.1	SPRUCE
Aug2018WEW_P19_D2.1	SPRUCE
Aug2018WEW_P19_D5.1	SPRUCE
Aug2018WEW_P19_D8.1	SPRUCE
Aug2018WEW_P20_D10.1	SPRUCE
Aug2018WEW_P20_D2.1	SPRUCE
Aug2018WEW_P20_D5.1	SPRUCE
Aug2018WEW_P20_D8.1	SPRUCE
Aug2018WEW_P21_D10.1	SPRUCE
Aug2018WEW_P21_D2.1	SPRUCE
Aug2018WEW_P21_D5.1	SPRUCE
Aug2018WEW_P21_D8.1	SPRUCE
Aug2018WEW_P4_D10.1	SPRUCE
Aug2018WEW_P4_D2.1	SPRUCE
Aug2018WEW_P4_D5.1	SPRUCE
Aug2018WEW_P4_D8.1	SPRUCE
Aug2018WEW_P6_D10.1	SPRUCE
Aug2018WEW_P6_D2.1	SPRUCE
Aug2018WEW_P6_D5.1	SPRUCE
Aug2018WEW_P6_D8.1	SPRUCE
Aug2018WEW_P7_D10.1	SPRUCE
Aug2018WEW_P7_D2.1	SPRUCE
Aug2018WEW_P7_D5.1	SPRUCE
Aug2018WEW_P7_D8.1	SPRUCE
Aug2018WEW_P8_D10.1	SPRUCE
Aug2018WEW_P8_D2.1	SPRUCE
Aug2018WEW_P8_D5.1	SPRUCE
Aug2018WEW_P8_D8.1	SPRUCE
June2015DPH_10_100.1	SPRUCE
June2015DPH_10_150.1	SPRUCE
June2015DPH_10_20.1	SPRUCE
June2015DPH_10_50.1	SPRUCE
June2015DPH_11_100.1	SPRUCE
June2015DPH_11_10.1	SPRUCE
June2015DPH_11_150.1	SPRUCE
June2015DPH_11_50.1	SPRUCE
June2015DPH_13_100.1	SPRUCE
June2015DPH_13_10.1	SPRUCE
June2015DPH_13_150.1	SPRUCE
June2015DPH_13_50.1	SPRUCE
June2015DPH_16_100.1	SPRUCE
June2015DPH_16_10.1	SPRUCE
June2015DPH_16_150.1	SPRUCE
June2015DPH_16_50.1	SPRUCE
June2015DPH_17_100.1	SPRUCE
June2015DPH_17_150.1	SPRUCE
June2015DPH_17_20.1	SPRUCE
June2015DPH_17_50.1	SPRUCE
June2015DPH_19_20.1	SPRUCE
June2015DPH_19_50.1	SPRUCE
June2015DPH_20_100.1	SPRUCE
June2015DPH_20_10.1	SPRUCE
June2015DPH_20_150.1	SPRUCE
June2015DPH_20_50.1	SPRUCE
June2015DPH_4_100.1	SPRUCE
June2015DPH_4_10.1	SPRUCE
June2015DPH_4_150.1	SPRUCE
June2015DPH_4_50.1	SPRUCE
June2015DPH_6_100.1	SPRUCE
June2015DPH_6_150.1	SPRUCE
June2015DPH_6_20.1	SPRUCE
June2015DPH_6_50.1	SPRUCE
June2015DPH_8_100.1	SPRUCE
June2015DPH_8_10.1	SPRUCE
June2015DPH_8_150.1	SPRUCE
June2015DPH_8_50.1	SPRUCE
June2016WEW_10_100.1	SPRUCE
June2016WEW_10_10.1	SPRUCE
June2016WEW_10_150.1	SPRUCE
June2016WEW_10_40.1	SPRUCE
June2016WEW_11_100.1	SPRUCE
June2016WEW_11_10.1	SPRUCE
June2016WEW_11_150.1	SPRUCE
June2016WEW_11_40.1	SPRUCE
June2016WEW_13_100.1	SPRUCE
June2016WEW_13_10.1	SPRUCE
June2016WEW_13_150.1	SPRUCE
June2016WEW_13_40.1	SPRUCE
June2016WEW_16_100.1	SPRUCE
June2016WEW_16_10.1	SPRUCE
June2016WEW_16_150.1	SPRUCE
June2016WEW_16_40.1	SPRUCE
June2016WEW_17_100.1	SPRUCE
June2016WEW_17_10.1	SPRUCE
June2016WEW_17_150.1	SPRUCE
June2016WEW_17_40.1	SPRUCE
June2016WEW_19_100.1	SPRUCE
June2016WEW_19_10.1	SPRUCE
June2016WEW_19_150.1	SPRUCE
June2016WEW_19_40.1	SPRUCE
June2016WEW_20_100.1	SPRUCE
June2016WEW_20_10.1	SPRUCE
June2016WEW_20_150.1	SPRUCE
June2016WEW_20_40.1	SPRUCE
June2016WEW_21_10.1	SPRUCE
June2016WEW_21_40.1	SPRUCE
June2016WEW_4_100.1	SPRUCE
June2016WEW_4_10.1	SPRUCE
June2016WEW_4_150.1	SPRUCE
June2016WEW_4_40.1	SPRUCE
June2016WEW_6_100.1	SPRUCE
June2016WEW_6_10.1	SPRUCE
June2016WEW_6_150.1	SPRUCE
June2016WEW_6_40.1	SPRUCE
June2016WEW_7_100.1	SPRUCE
June2016WEW_7_10.1	SPRUCE
June2016WEW_7_40.1	SPRUCE
June2016WEW_8_100.1	SPRUCE
June2016WEW_8_10.1	SPRUCE
June2016WEW_8_150.1	SPRUCE
June2016WEW_8_40.1	SPRUCE
SRR13557791	Stordalen_Mire
SRR13557792	Stordalen_Mire
SRR13557793	Stordalen_Mire
SRR13557794	Stordalen_Mire
SRR13557795	Stordalen_Mire
SRR13557796	Stordalen_Mire
SRR23247659	Stordalen_Mire
SRR23247660	Stordalen_Mire
SRR23247661	Stordalen_Mire
SRR23247662	Stordalen_Mire
SRR23247663	Stordalen_Mire
SRR23247664	Stordalen_Mire
SRR23247665	Stordalen_Mire
SRR23247666	Stordalen_Mire
SRR23247667	Stordalen_Mire
SRR23247668	Stordalen_Mire
SRR23247669	Stordalen_Mire
SRR23247670	Stordalen_Mire
SRR23247671	Stordalen_Mire
SRR23247672	Stordalen_Mire
SRR23247673	Stordalen_Mire
SRR23247674	Stordalen_Mire
SRR23247675	Stordalen_Mire
SRR23247676	Stordalen_Mire
SRR23247677	Stordalen_Mire
SRR23247678	Stordalen_Mire
SRR23247679	Stordalen_Mire
SRR23247680	Stordalen_Mire
SRR23247681	Stordalen_Mire
SRR23247682	Stordalen_Mire
SRR23247683	Stordalen_Mire
SRR23247684	Stordalen_Mire
SRR23247685	Stordalen_Mire
SRR23247686	Stordalen_Mire
SRR23247687	Stordalen_Mire
SRR23247688	Stordalen_Mire
SRR23247689	Stordalen_Mire
SRR23247690	Stordalen_Mire
SRR23247691	Stordalen_Mire
SRR23247692	Stordalen_Mire
SRR23247693	Stordalen_Mire
SRR23247694	Stordalen_Mire
SRR23247695	Stordalen_Mire
SRR23247696	Stordalen_Mire
SRR23247697	Stordalen_Mire
SRR23247698	Stordalen_Mire
SRR23247699	Stordalen_Mire
SRR23247700	Stordalen_Mire
SRR23247701	Stordalen_Mire
SRR23247702	Stordalen_Mire
SRR23247703	Stordalen_Mire
SRR23247704	Stordalen_Mire
SRR23247705	Stordalen_Mire
SRR23247706	Stordalen_Mire
SRR23247707	Stordalen_Mire
SRR23247708	Stordalen_Mire
SRR23247709	Stordalen_Mire
SRR23247710	Stordalen_Mire
SRR23247711	Stordalen_Mire
SRR23247712	Stordalen_Mire
SRR23247713	Stordalen_Mire
SRR23247714	Stordalen_Mire
SRR23247715	Stordalen_Mire
SRR23247716	Stordalen_Mire
SRR23247717	Stordalen_Mire
SRR23247718	Stordalen_Mire
SRR23247719	Stordalen_Mire
SRR23247720	Stordalen_Mire
SRR23247721	Stordalen_Mire
SRR23247722	Stordalen_Mire
SRR23247723	Stordalen_Mire
SRR23247724	Stordalen_Mire
SRR23247725	Stordalen_Mire
SRR23247726	Stordalen_Mire
SRR23247727	Stordalen_Mire
SRR23247728	Stordalen_Mire
SRR23247729	Stordalen_Mire
SRR23247730	Stordalen_Mire
SRR23247731	Stordalen_Mire
SRR23247732	Stordalen_Mire
SRR23247733	Stordalen_Mire
SRR23247734	Stordalen_Mire
SRR23247735	Stordalen_Mire
SRR23247736	Stordalen_Mire
SRR23247737	Stordalen_Mire
SRR23247738	Stordalen_Mire
SRR23247739	Stordalen_Mire
SRR23247740	Stordalen_Mire
SRR23247741	Stordalen_Mire
SRR23247742	Stordalen_Mire
SRR23247743	Stordalen_Mire
SRR23247744	Stordalen_Mire
SRR23247745	Stordalen_Mire
SRR23247746	Stordalen_Mire
SRR23247747	Stordalen_Mire
SRR23247748	Stordalen_Mire
SRR23247749	Stordalen_Mire
SRR23247750	Stordalen_Mire
SRR23247751	Stordalen_Mire
SRR23247752	Stordalen_Mire
SRR23247753	Stordalen_Mire
SRR23247754	Stordalen_Mire
SRR23247755	Stordalen_Mire
SRR23247756	Stordalen_Mire
SRR23247757	Stordalen_Mire
SRR23247758	Stordalen_Mire
SRR23247759	Stordalen_Mire
SRR23247760	Stordalen_Mire
SRR23247761	Stordalen_Mire
SRR23247762	Stordalen_Mire
SRR23247763	Stordalen_Mire
SRR23247764	Stordalen_Mire
SRR23247765	Stordalen_Mire
SRR23247766	Stordalen_Mire
SRR23247767	Stordalen_Mire
SRR23247768	Stordalen_Mire
SRR23247769	Stordalen_Mire
SRR23247770	Stordalen_Mire
SRR23247771	Stordalen_Mire
SRR23247772	Stordalen_Mire
SRR23247773	Stordalen_Mire
SRR23247774	Stordalen_Mire
SRR23247775	Stordalen_Mire
SRR23247776	Stordalen_Mire
SRR23247777	Stordalen_Mire
SRR23247778	Stordalen_Mire
SRR23247779	Stordalen_Mire
SRR23247780	Stordalen_Mire
SRR23247781	Stordalen_Mire
SRR23247782	Stordalen_Mire
SRR23247783	Stordalen_Mire
SRR23247784	Stordalen_Mire
SRR23247785	Stordalen_Mire
SRR23247786	Stordalen_Mire
SRR23247787	Stordalen_Mire
SRR23247788	Stordalen_Mire
SRR23247789	Stordalen_Mire
SRR23247790	Stordalen_Mire
SRR23247791	Stordalen_Mire
SRR23247792	Stordalen_Mire
SRR23247793	Stordalen_Mire
SRR23247794	Stordalen_Mire
SRR23247795	Stordalen_Mire
SRR7151488	Stordalen_Mire
SRR7151489	Stordalen_Mire
SRR7151490	Stordalen_Mire
SRR7151491	Stordalen_Mire
SRR7151492	Stordalen_Mire
SRR7151493	Stordalen_Mire
SRR7151494	Stordalen_Mire
SRR7151495	Stordalen_Mire
SRR7151496	Stordalen_Mire
SRR7151497	Stordalen_Mire
SRR7151498	Stordalen_Mire
SRR7151499	Stordalen_Mire
SRR7151500	Stordalen_Mire
SRR7151501	Stordalen_Mire
SRR7151502	Stordalen_Mire
SRR7151503	Stordalen_Mire
SRR7151504	Stordalen_Mire
SRR7151505	Stordalen_Mire
SRR7151506	Stordalen_Mire
SRR7151507	Stordalen_Mire
SRR7151508	Stordalen_Mire
SRR7151509	Stordalen_Mire
SRR7151510	Stordalen_Mire
SRR7151511	Stordalen_Mire
SRR7151512	Stordalen_Mire
SRR7151513	Stordalen_Mire
SRR7151514	Stordalen_Mire
SRR7151515	Stordalen_Mire
SRR7151516	Stordalen_Mire
SRR7151517	Stordalen_Mire
SRR7151518	Stordalen_Mire
SRR7151519	Stordalen_Mire
SRR7151520	Stordalen_Mire
SRR7151521	Stordalen_Mire
SRR7151522	Stordalen_Mire
SRR7151523	Stordalen_Mire
SRR7151524	Stordalen_Mire
SRR7151525	Stordalen_Mire
SRR7151526	Stordalen_Mire
SRR7151527	Stordalen_Mire
SRR7151528	Stordalen_Mire
SRR7151529	Stordalen_Mire
SRR7151530	Stordalen_Mire
SRR7151531	Stordalen_Mire
SRR7151532	Stordalen_Mire
SRR7151533	Stordalen_Mire
SRR7151534	Stordalen_Mire
SRR7151535	Stordalen_Mire
SRR7151536	Stordalen_Mire
SRR7151537	Stordalen_Mire
SRR7151538	Stordalen_Mire
SRR7151539	Stordalen_Mire
SRR7151540	Stordalen_Mire
SRR7151541	Stordalen_Mire
SRR7151542	Stordalen_Mire
SRR7151543	Stordalen_Mire
SRR7151544	Stordalen_Mire
SRR7151545	Stordalen_Mire
SRR7151546	Stordalen_Mire
SRR7151547	Stordalen_Mire
SRR7151548	Stordalen_Mire
SRR7151549	Stordalen_Mire
SRR7151550	Stordalen_Mire
SRR7151551	Stordalen_Mire
SRR7151552	Stordalen_Mire
SRR7151553	Stordalen_Mire
SRR7151554	Stordalen_Mire
SRR7151555	Stordalen_Mire
SRR7151556	Stordalen_Mire
SRR7151557	Stordalen_Mire
SRR7151558	Stordalen_Mire
SRR7151559	Stordalen_Mire
SRR7151560	Stordalen_Mire
SRR7151561	Stordalen_Mire
SRR7151562	Stordalen_Mire
SRR7151563	Stordalen_Mire
SRR7151564	Stordalen_Mire
SRR7151565	Stordalen_Mire
SRR7151566	Stordalen_Mire
SRR7151567	Stordalen_Mire
SRR7151568	Stordalen_Mire
SRR7151569	Stordalen_Mire
SRR7151570	Stordalen_Mire
SRR7151571	Stordalen_Mire
SRR7151572	Stordalen_Mire
SRR7151573	Stordalen_Mire
SRR7151574	Stordalen_Mire
SRR7151575	Stordalen_Mire
SRR7151576	Stordalen_Mire
SRR7151577	Stordalen_Mire
SRR7151578	Stordalen_Mire
SRR7151579	Stordalen_Mire
SRR7151580	Stordalen_Mire
SRR7151581	Stordalen_Mire
SRR7151582	Stordalen_Mire
SRR7151583	Stordalen_Mire
SRR7151584	Stordalen_Mire
SRR7151585	Stordalen_Mire
SRR7151586	Stordalen_Mire
SRR7151587	Stordalen_Mire
SRR7151588	Stordalen_Mire
SRR7151589	Stordalen_Mire
SRR7151590	Stordalen_Mire
SRR7151591	Stordalen_Mire
SRR7151592	Stordalen_Mire
SRR7151593	Stordalen_Mire
SRR7151594	Stordalen_Mire
SRR7151595	Stordalen_Mire
SRR7151596	Stordalen_Mire
SRR7151597	Stordalen_Mire
SRR7151598	Stordalen_Mire
SRR7151599	Stordalen_Mire
SRR7151600	Stordalen_Mire
SRR7151601	Stordalen_Mire
SRR7151602	Stordalen_Mire
SRR7151603	Stordalen_Mire
SRR7151604	Stordalen_Mire
SRR7151605	Stordalen_Mire
SRR7151606	Stordalen_Mire
SRR7151607	Stordalen_Mire
SRR7151608	Stordalen_Mire
SRR7151609	Stordalen_Mire
SRR7151610	Stordalen_Mire
SRR7151611	Stordalen_Mire
SRR7151612	Stordalen_Mire
SRR7151613	Stordalen_Mire
SRR7151614	Stordalen_Mire
SRR7151615	Stordalen_Mire
SRR7151616	Stordalen_Mire
SRR7151617	Stordalen_Mire
SRR7151618	Stordalen_Mire
SRR7151619	Stordalen_Mire
SRR7151620	Stordalen_Mire
SRR7151621	Stordalen_Mire
SRR7151622	Stordalen_Mire
SRR7151623	Stordalen_Mire
SRR7151624	Stordalen_Mire
SRR7151625	Stordalen_Mire
SRR7151626	Stordalen_Mire
SRR7151627	Stordalen_Mire
SRR7151628	Stordalen_Mire
SRR7151629	Stordalen_Mire
SRR7151630	Stordalen_Mire
SRR7151631	Stordalen_Mire
SRR7151632	Stordalen_Mire
SRR7151633	Stordalen_Mire
SRR7151634	Stordalen_Mire
SRR7151635	Stordalen_Mire
SRR7151636	Stordalen_Mire
SRR7151637	Stordalen_Mire
SRR7151638	Stordalen_Mire
SRR7151639	Stordalen_Mire
SRR7151640	Stordalen_Mire
SRR7151641	Stordalen_Mire
SRR7151642	Stordalen_Mire
SRR7151643	Stordalen_Mire
SRR7151644	Stordalen_Mire
SRR7151645	Stordalen_Mire
SRR7151646	Stordalen_Mire
SRR7151647	Stordalen_Mire
SRR7151648	Stordalen_Mire
SRR7151649	Stordalen_Mire
SRR7151650	Stordalen_Mire
SRR7151651	Stordalen_Mire
SRR7151652	Stordalen_Mire
SRR7151653	Stordalen_Mire
SRR7151654	Stordalen_Mire
SRR7151655	Stordalen_Mire
SRR7151656	Stordalen_Mire
SRR7151657	Stordalen_Mire
SRR7151658	Stordalen_Mire
SRR7151659	Stordalen_Mire
SRR7151660	Stordalen_Mire
SRR7151661	Stordalen_Mire
SRR7151662	Stordalen_Mire
SRR7151663	Stordalen_Mire
SRR7151664	Stordalen_Mire
SRR7151665	Stordalen_Mire
SRR7151666	Stordalen_Mire
SRR7151667	Stordalen_Mire
SRR7151668	Stordalen_Mire
SRR7151669	Stordalen_Mire
SRR7151670	Stordalen_Mire
SRR7151671	Stordalen_Mire
SRR7151672	Stordalen_Mire
SRR7151673	Stordalen_Mire
SRR7151674	Stordalen_Mire
SRR7151675	Stordalen_Mire
SRR7151676	Stordalen_Mire
SRR7151677	Stordalen_Mire
SRR7151678	Stordalen_Mire
SRR7151679	Stordalen_Mire
SRR7151680	Stordalen_Mire
SRR7151681	Stordalen_Mire
SRR7151682	Stordalen_Mire
SRR7151683	Stordalen_Mire
SRR7151684	Stordalen_Mire
SRR7151685	Stordalen_Mire
SRR7151686	Stordalen_Mire
SRR7151687	Stordalen_Mire
SRR7151688	Stordalen_Mire
SRR7151689	Stordalen_Mire
SRR7151690	Stordalen_Mire
SRR7151691	Stordalen_Mire
SRR7151692	Stordalen_Mire
SRR7151693	Stordalen_Mire
SRR7151694	Stordalen_Mire
SRR7151695	Stordalen_Mire
SRR7151696	Stordalen_Mire
SRR7151697	Stordalen_Mire
SRR7151698	Stordalen_Mire
SRR7151699	Stordalen_Mire
SRR7151700	Stordalen_Mire
SRR7151701	Stordalen_Mire
SRR7151702	Stordalen_Mire
SRR7151703	Stordalen_Mire
SRR7151704	Stordalen_Mire
SRR7151705	Stordalen_Mire
SRR7151706	Stordalen_Mire
SRR7151707	Stordalen_Mire
SRR7151708	Stordalen_Mire
SRR7151709	Stordalen_Mire
SRR7151710	Stordalen_Mire
SRR7151711	Stordalen_Mire
SRR7151712	Stordalen_Mire
SRR7151713	Stordalen_Mire
SRR7151714	Stordalen_Mire
SRR7151715	Stordalen_Mire
SRR7151716	Stordalen_Mire
SRR7151717	Stordalen_Mire
SRR7151718	Stordalen_Mire
SRR7151719	Stordalen_Mire
SRR7151720	Stordalen_Mire
SRR7151721	Stordalen_Mire
SRR7151722	Stordalen_Mire
SRR7151723	Stordalen_Mire
SRR7151724	Stordalen_Mire
SRR7151725	Stordalen_Mire
SRR7151726	Stordalen_Mire
SRR7151727	Stordalen_Mire
SRR7151728	Stordalen_Mire
SRR7151729	Stordalen_Mire
SRR7151730	Stordalen_Mire
SRR7151731	Stordalen_Mire
SRR7151732	Stordalen_Mire
SRR7151733	Stordalen_Mire
SRR7151734	Stordalen_Mire
SRR7151735	Stordalen_Mire
SRR7151736	Stordalen_Mire
SRR7151737	Stordalen_Mire
SRR7151738	Stordalen_Mire
SRR7151739	Stordalen_Mire
SRR7151740	Stordalen_Mire
SRR7151741	Stordalen_Mire
SRR7151742	Stordalen_Mire
SRR7151743	Stordalen_Mire
ERR1939165	Agricultural
ERR1939166	Agricultural
ERR1939167	Agricultural
ERR1939168	Agricultural
ERR1939169	Agricultural
ERR1939170	Agricultural
ERR1939171	Agricultural
ERR1939172	Agricultural
ERR1939173	Agricultural
ERR1939174	Agricultural
ERR1939266	Agricultural
ERR1939267	Agricultural
ERR1939268	Agricultural
ERR1939269	Agricultural
ERR1939270	Agricultural
ERR1939271	Agricultural
ERR1939272	Agricultural
ERR1939273	Agricultural
ERR1939274	Agricultural
ERR1939275	Agricultural
SRR988077	Grassland
SRR988078	Grassland
SRR988079	Grassland
SRR988082	Grassland
SRR988083	Grassland
SRR988085	Grassland
SRR988087	Grassland
SRR988088	Grassland
SRR988089	Grassland
SRR988090	Grassland
SRR988091	Grassland
SRR988092	Grassland
SRR988093	Grassland
SRR988095	Grassland
SRR988096	Grassland
SRR9617295	Ward_Reservation
SRR9617296	Ward_Reservation
SRR9617297	Ward_Reservation
SRR9617298	Ward_Reservation
SRR9617299	Ward_Reservation
SRR9617300	Ward_Reservation
SRR9617301	Ward_Reservation
SRR9617302	Ward_Reservation
SRR9617303	Ward_Reservation
SRR9617304	Ward_Reservation
SRR9617311	Ward_Reservation
SRR9617312	Ward_Reservation
SRR9617313	Ward_Reservation
SRR9617314	Ward_Reservation
SRR9617315	Ward_Reservation
SRR9617316	Ward_Reservation
SRR9617317	Ward_Reservation
SRR9617318	Ward_Reservation
SRR9617325	Ward_Reservation
SRR9617326	Ward_Reservation
